# Characterization of the *Brassica napus* flavonol synthase gene family reveals bifunctional flavonol synthases

**DOI:** 10.1101/2021.06.30.450533

**Authors:** Hanna Marie Schilbert, Maximilian Schöne, Thomas Baier, Mareike Busche, Prisca Viehöver, Bernd Weisshaar, Daniela Holtgräwe

**Affiliations:** Genetics and Genomics of Plants, CeBiTec & Faculty of Biology, Bielefeld University, 33615 Bielefeld, Germany; Algaebiotechnology and Bioenergy, CeBiTec & Faculty of Biology, Bielefeld University, 33615 Bielefeld, Germany

**Keywords:** flavonoid biosynthesis, specialized metabolism, rapeseed, 2-oxoglutarate-dependent dioxygenases, flavanone 3-hydroxylase, bifunctionality, gene family

## Abstract

Flavonol synthase (FLS) is a key enzyme for the formation of flavonols, which are a subclass of the flavonoids. FLS catalyses the conversion of dihydroflavonols to flavonols. The enzyme belongs to the 2-oxoglutarate-dependent dioxygenases (2-ODD) superfamily. We characterized the *FLS* gene family of *Brassica napus* that covers 13 genes, based on the genome sequence of the *B. napus* cultivar Express 617. The goal was to unravel which *BnaFLS* genes are relevant for seed flavonol accumulation in the amphidiploid species *B. napus*. Two *BnaFLS1* homeologs were identified and shown to encode bifunctional enzymes. Both exhibit FLS activity as well as flavanone 3-hydroxylase (F3H) activity, which was demonstrated *in vivo* and *in planta. BnaFLS1-1* and *-2* are capable of converting flavanones into dihydroflavonols and further into flavonols. Analysis of spatio-temporal transcription patterns revealed similar expression profiles of *BnaFLS1* genes. Both are mainly expressed in reproductive organs and co-expressed with the genes encoding early steps of flavonoid biosynthesis. Our results provide novel insights into flavonol biosynthesis in *B. napus* and contribute information for breeding targets with the aim to modify the flavonol content in rapeseed.
