## Supplementary File S3 for "Characterization of the *Brassica napus* flavonol synthase gene family reveals bifunctional flavonol synthases"

chrC09	Augustus	mRNA	57489897	57492050	.	-	.	ID=C09p052300.1_BnaEXP;Name=BnaFLS1-1
chrC09	Augustus	UTR	57489897	57490203	.	-	.	ID=C09p052300.1_BnaEXP.3utr;Parent=C09p052300.1_BnaEXP
chrC09	Augustus	CDS	57490204	57490419	.	-	0	ID=cds.C09p052300.1_BnaEXP;Parent=C09p052300.1_BnaEXP
chrC09	Augustus	CDS	57490747	57491074	.	-	1	ID=cds.C09p052300.1_BnaEXP;Parent=C09p052300.1_BnaEXP
chrC09	Augustus	CDS	57491528	57491994	.	-	0	ID=cds.C09p052300.1_BnaEXP;Parent=C09p052300.1_BnaEXP
chrC09	Augustus	UTR	57491995	57492050	.	-	.	ID=C09p052300.1_BnaEXP.5utr;Parent=C09p052300.1_BnaEXP
chrA10	Augustus	mRNA	18237943	18239934	.	-	.	ID=A10p024130.1;Name=BnaFLS1-2
chrA10	Augustus	UTR	18237943	18238313	.	-	.	ID=utr.1.A10p024130;Parent=A10p024130.1
chrA10	Augustus	CDS	18238314	18238529	.	-	0	ID=cds.1.A10p024130;Parent=A10p024130.1
chrA10	Augustus	CDS	18238839	18239166	.	-	1	ID=cds.2.A10p024130;Parent=A10p024130.1
chrA10	Augustus	CDS	18239408	18239874	.	-	0	ID=cds.3.A10p024130;Parent=A10p024130.1
chrA10	Augustus	UTR	18239875	18239934	.	-	.	ID=utr.2.A10p024130;Parent=A10p024130.1
chrC03	Augustus	mRNA	45458365	45460976	.	-	.	ID=C03p053680.1_BnaEXP;Name=BnaFLS2-1.1
chrC03	Augustus	UTR	45458365	45458534	.	-	.	ID=C03p053680.1_BnaEXP.3utr;Parent=C03p053680.1_BnaEXP
chrC03	Augustus	CDS	45458535	45458750	.	-	0	ID=cds.C03p053680.1_BnaEXP;Parent=C03p053680.1_BnaEXP
chrC03	Augustus	CDS	45460004	45460331	.	-	1	ID=cds.C03p053680.1_BnaEXP;Parent=C03p053680.1_BnaEXP
chrC03	Augustus	CDS	45460432	45460811	.	-	0	ID=cds.C03p053680.1_BnaEXP;Parent=C03p053680.1_BnaEXP
chrC03	Augustus	UTR	45460812	45460976	.	-	.	ID=C03p053680.1_BnaEXP.5utr;Parent=C03p053680.1_BnaEXP
chrC03	Augustus	mRNA	45458365	45460976	.	-	.	ID=C03p053680.2_BnaEXP;Name=BnaFLS2-1.2
chrC03	Augustus	UTR	45458365	45458534	.	-	.	ID=C03p053680.2_BnaEXP.3utr;Parent=C03p053680.2_BnaEXP
chrC03	Augustus	CDS	45458535	45458750	.	-	0	ID=cds.C03p053680.2_BnaEXP;Parent=C03p053680.2_BnaEXP
chrC03	Augustus	CDS	45459739	45459911	.	-	1	ID=cds.C03p053680.2_BnaEXP;Parent=C03p053680.2_BnaEXP
chrC03	Augustus	CDS	45460004	45460331	.	-	1	ID=cds.C03p053680.2_BnaEXP;Parent=C03p053680.2_BnaEXP
chrC03	Augustus	CDS	45460432	45460811	.	-	0	ID=cds.C03p053680.2_BnaEXP;Parent=C03p053680.2_BnaEXP
chrC03	Augustus	UTR	45460812	45460976	.	-	.	ID=C03p053680.2_BnaEXP.5utr;Parent=C03p053680.2_BnaEXP
chrA06	Augustus	mRNA	21673950	21676534	.	+	.	ID=A06p023750.1_BnaEXP;Name=BnaFLS2-2
chrA06	Augustus	CDS	21673950	21674329	.	+	0	ID=cds.A06p023750.1_BnaEXP;Parent=A06p023750.1_BnaEXP
chrA06	Augustus	CDS	21675633	21675960	.	+	1	ID=cds.A06p023750.1_BnaEXP;Parent=A06p023750.1_BnaEXP
chrA06	Augustus	CDS	21676319	21676534	.	+	0	ID=cds.A06p023750.1_BnaEXP;Parent=A06p023750.1_BnaEXP
chrC03	Augustus	mRNA	45437002	45438280	.	+	.	ID=C03p053670.1_BnaEXP;Name=BnaFLS3-1
chrC03	Augustus	CDS	45437002	45437016	.	+	0	ID=cds.C03p053670.1_BnaEXP;Parent=C03p053670.1_BnaEXP
chrC03	Augustus	CDS	45437096	45437349	.	+	0	ID=cds.C03p053670.1_BnaEXP;Parent=C03p053670.1_BnaEXP
chrC03	Augustus	CDS	45437531	45437858	.	+	1	ID=cds.C03p053670.1_BnaEXP;Parent=C03p053670.1_BnaEXP
chrC03	Augustus	CDS	45438062	45438280	.	+	0	ID=cds.C03p053670.1_BnaEXP;Parent=C03p053670.1_BnaEXP
chrA06	Augustus	mRNA	21693092	21694370	.	-	.	ID=A06p023760.1_BnaEXP;Name=BnaFLS3-2
chrA06	Augustus	CDS	21693092	21693310	.	-	0	ID=cds.A06p023760.1_BnaEXP;Parent=A06p023760.1_BnaEXP
chrA06	Augustus	CDS	21693515	21693842	.	-	1	ID=cds.A06p023760.1_BnaEXP;Parent=A06p023760.1_BnaEXP
chrA06	Augustus	CDS	21694024	21694370	.	-	0	ID=cds.A06p023760.1_BnaEXP;Parent=A06p023760.1_BnaEXP
chrC02	Augustus	mRNA	49746543	49748641	.	+	.	ID=C02p041120.1_BnaEXP;Name=BnaFLS3-3
chrC02	Augustus	UTR	49746543	49746675	.	+	.	ID=C02p041120.1_BnaEXP.5utr;Parent=C02p041120.1_BnaEXP
chrC02	Augustus	CDS	49746676	49747064	.	+	0	ID=cds.C02p041120.1_BnaEXP;Parent=C02p041120.1_BnaEXP
chrC02	Augustus	CDS	49747637	49747964	.	+	1	ID=cds.C02p041120.1_BnaEXP;Parent=C02p041120.1_BnaEXP
chrC02	Augustus	CDS	49748196	49748408	.	+	0	ID=cds.C02p041120.1_BnaEXP;Parent=C02p041120.1_BnaEXP
chrC02	Augustus	UTR	49748409	49748641	.	+	.	ID=C02p041120.1_BnaEXP.3utr;Parent=C02p041120.1_BnaEXP
chrC02	Augustus	mRNA	49966446	49968932	.	-	.	ID=C02p041380.1_BnaEXP;Name=BnaFLS3-4
chrC02	Augustus	UTR	49966446	49967346	.	-	.	ID=C02p041380.1_BnaEXP.3utr;Parent=C02p041380.1_BnaEXP
chrC02	Augustus	CDS	49967347	49967559	.	-	0	ID=cds.C02p041380.1_BnaEXP;Parent=C02p041380.1_BnaEXP
chrC02	Augustus	CDS	49967784	49968111	.	-	1	ID=cds.C02p041380.1_BnaEXP;Parent=C02p041380.1_BnaEXP
chrC02	Augustus	CDS	49968416	49968804	.	-	0	ID=cds.C02p041380.1_BnaEXP;Parent=C02p041380.1_BnaEXP
chrC02	Augustus	UTR	49968805	49968932	.	-	.	ID=C02p041380.1_BnaEXP.5utr;Parent=C02p041380.1_BnaEXP
chrC02	Augustus	mRNA	49971814	49973688	.	-	.	ID=C02p041390.1_BnaEXP;Name=BnaFLS3-5
chrC02	Augustus	CDS	49971814	49972026	.	-	0	ID=cds.C02p041390.1_BnaEXP;Parent=C02p041390.1_BnaEXP
chrC02	Augustus	CDS	49972253	49972580	.	-	1	ID=cds.C02p041390.1_BnaEXP;Parent=C02p041390.1_BnaEXP
chrC02	Augustus	CDS	49973297	49973688	.	-	0	ID=cds.C02p041390.1_BnaEXP;Parent=C02p041390.1_BnaEXP
chrC09	Augustus	mRNA	5509392	5511370	.	-	.	ID=C09p007910.1_BnaEXP;Name=BnaFLS4-1
chrC09	Augustus	CDS	5509392	5509634	.	-	0	ID=cds.C09p007910.1_BnaEXP;Parent=C09p007910.1_BnaEXP
chrC09	Augustus	CDS	5509958	5510294	.	-	1	ID=cds.C09p007910.1_BnaEXP;Parent=C09p007910.1_BnaEXP
chrC09	Augustus	CDS	5510988	5511370	.	-	0	ID=cds.C09p007910.1_BnaEXP;Parent=C09p007910.1_BnaEXP
R454660_chrA09	Augustus	mRNA	7666	11207	.	-	.	ID=R454660_chrA09p000010.1_BnaEXP;Name=BnaFLS4-2
R454660_chrA09	Augustus	CDS	7666	7890	.	-	0	ID=cds.R454660_chrA09p000010.1_BnaEXP;Parent=R454660_chrA09p000010.1_BnaEXP
R454660_chrA09	Augustus	CDS	8432	8744	.	-	1	ID=cds.R454660_chrA09p000010.1_BnaEXP;Parent=R454660_chrA09p000010.1_BnaEXP
R454660_chrA09	Augustus	CDS	10825	11207	.	-	0	ID=cds.R454660_chrA09p000010.1_BnaEXP;Parent=R454660_chrA09p000010.1_BnaEXP
chrC08	Augustus	mRNA	33121837	33122933	.	-	.	ID=C08p024570.1_BnaEXP;Name=BnaFLS4-3
chrC08	Augustus	CDS	33121837	33122061	.	-	0	ID=cds.C08p024570.1_BnaEXP;Parent=C08p024570.1_BnaEXP
chrC08	Augustus	CDS	33122154	33122472	.	-	1	ID=cds.C08p024570.1_BnaEXP;Parent=C08p024570.1_BnaEXP
chrC08	Augustus	CDS	33122560	33122933	.	-	0	ID=cds.C08p024570.1_BnaEXP;Parent=C08p024570.1_BnaEXP
chrA06	Augustus	mRNA	10415849	10416945	.	+	.	ID=A06p016850.1_BnaEXP;Name=BnaFLS4-4
chrA06	Augustus	CDS	10415849	10416222	.	+	0	ID=cds.A06p016850.1_BnaEXP;Parent=A06p016850.1_BnaEXP
chrA06	Augustus	CDS	10416310	10416628	.	+	1	ID=cds.A06p016850.1_BnaEXP;Parent=A06p016850.1_BnaEXP
chrA06	Augustus	CDS	10416721	10416945	.	+	0	ID=cds.A06p016850.1_BnaEXP;Parent=A06p016850.1_BnaEXP
